# Efficacy of vaccines against *Flavobacterium* infections in fish: A systematic review and meta-analysis

**DOI:** 10.64898/2026.09.11.750515

**Authors:** Yuanwei Geng, Zulqarnain Baqar, Ruoxi Zhu, Yongtao Zhu, Haitham Mohammed, Ibrahim Elsohaby, Wenlong Cai

## Abstract

*Flavobacterium* species cause substantial economic losses in aquaculture, but no quantitative synthesis of vaccine efficacy across species, hosts, and platforms has been evaluated yet. This systematic review and meta–analysis aimed to evaluate the efficacy of vaccines against *Flavobacterium* infections in fish. We systematically searched PubMed, Web of Science, and Scopus for controlled challenge trials. The pooled risk ratio was calculated using a random effects model. Heterogeneity was assessed, and publication bias was evaluated by funnel plot and Egger’s test. Sixty studies were included in this study, 59 of which were included in the main meta-analysis (377 comparisons) after screening. The overall pooled risk ratio was 0.572 (95% confidence interval: 0.55–0.60), corresponding to a relative percent survival of 42.8%, with high heterogeneity. Efficacy differed significantly by pathogen species, fish host, vaccine type and administration route. The highest protection by pathogen species was against *F. davisii* in channel catfish (relative percent survival = 86.8%), and the lowest against *F. columnare* in grass carp (relative percent survival = 30.6%). Live attenuated vaccines induced the highest protection, followed by inactivated and subunit vaccines. Among administration routes, immersion and oral vaccination achieved comparable protection, both outperforming injection. Significant publication bias was detected (*P*<0.001). Vaccination effectively reduces fish mortality from *Flavobacterium* infections, but its efficacy is highly context-dependent. Taken together, standardized challenge protocols and improved reporting are needed. Priority should be given to developing effective vaccines against *F. oreochromis* and *F. columnare*.
