## Supplementary material for "Efficacy of vaccines against *Flavobacterium* infections in fish: A systematic review and meta-analysis": Table S2

### Sheet: Rainbow trout
experiment_id	vaccine	route	RR_CI	Weight
Ghosh_2015_Exp1_1	Live attenuated	Oral	0.92 [0.86, 0.99]	0.01
Ghosh_2015_Exp2_1	Live attenuated	Injection	0.92 [0.86, 0.99]	0.01
Ghosh_2015_Exp1_2	Live attenuated	Oral	0.87 [0.79, 0.95]	0.01
Ghosh_2015_Exp2_2	Live attenuated	Injection	0.85 [0.78, 0.94]	0.01
LaFrentz_2004_Exp2_4	Subunit	Injection	0.94 [0.84, 1.05]	0.01
Sudheesh_2016a_Exp6_3	Live attenuated	Immersion	0.83 [0.74, 0.94]	0.01
Sudheesh_2016a_Exp7_3	Live attenuated	Immersion	0.87 [0.76, 0.99]	0.009
LaFrentz_2002_Exp1_3	Inactivated	Immersion	0.88 [0.76, 1.01]	0.009
LaFrentz_2002_Exp1_2	Multicomponent	Injection	0.86 [0.74, 0.99]	0.009
Sudheesh_2016a_Exp3_4	Live attenuated	Immersion	0.71 [0.60, 0.84]	0.009
Plant_2014_Exp2_1	Subunit	Injection	1.15 [0.97, 1.35]	0.009
Plant_2009_Exp1_1	Subunit	Injection	1.07 [0.91, 1.27]	0.009
Plant_2009_Exp1_2	Subunit	Injection	1.02 [0.86, 1.23]	0.009
Sudheesh_2016a_Exp3_3	Live attenuated	Immersion	0.66 [0.55, 0.79]	0.009
LaFrentz_2004_Exp2_3	Subunit	Injection	0.75 [0.63, 0.90]	0.009
Sudheesh_2016b_Exp1_1	Live attenuated	Immersion	0.81 [0.67, 0.98]	0.009
Plant_2009_Exp2_1	Subunit	Injection	0.98 [0.81, 1.18]	0.009
Plant_2014_Exp6_1	Subunit	Injection	0.89 [0.73, 1.07]	0.009
Plant_2009_Exp2_2	DNA	Injection	1.00 [0.82, 1.22]	0.009
LaFrentz_2004_Exp2_1	Inactivated	Injection	0.71 [0.58, 0.87]	0.009
Sudheesh_2016a_Exp3_2	Live attenuated	Immersion	0.60 [0.49, 0.73]	0.009
Sudheesh_2016a_Exp8_2	Live attenuated	Immersion	0.60 [0.49, 0.73]	0.009
Plant_2009_Exp2_3	DNA	Injection	0.98 [0.80, 1.20]	0.009
Plant_2014_Exp2_2	Subunit	Injection	0.98 [0.80, 1.20]	0.009
Lorenzen_2010_Exp2	Inactivated	Immersion	0.91 [0.74, 1.11]	0.009
LaFrentz_2004_Exp1_4	Subunit	Injection	0.69 [0.56, 0.85]	0.009
LaFrentz_2014_Exp1_1	Subunit	Injection	0.86 [0.70, 1.06]	0.009
Plant_2009_Exp1_3	DNA	Injection	0.95 [0.77, 1.17]	0.009
LaFrentz_2008_Exp5_2	Live attenuated	Immersion	1.00 [0.80, 1.25]	0.009
Lorenzen_2010_Exp1	Inactivated	Immersion	1.08 [0.87, 1.35]	0.009
LaFrentz_2008_Exp2	Live attenuated	Injection	0.70 [0.56, 0.87]	0.009
Sudheesh_2016a_Exp4_3	Live attenuated	Immersion	0.57 [0.45, 0.71]	0.009
LaFrentz_2008_Exp3	Live attenuated	Injection	0.71 [0.57, 0.90]	0.009
Plant_2014_Exp6_2	Subunit	Injection	0.77 [0.61, 0.97]	0.009
LaFrentz_2008_Exp5_1	Live attenuated	Immersion	0.97 [0.77, 1.22]	0.009
Aoki_2007_Exp2_2	Subunit	Oral	0.95 [0.76, 1.20]	0.009
Sudheesh_2016a_Exp4_4	Live attenuated	Immersion	0.55 [0.44, 0.70]	0.009
Plant_2011_Exp4_3	Subunit	Injection	0.79 [0.62, 1.00]	0.009
Sudheesh_2016b_Exp2_1	Live attenuated	Immersion	0.57 [0.45, 0.72]	0.009
Sudheesh_2016a_Exp4_2	Live attenuated	Immersion	0.54 [0.43, 0.68]	0.009
Plant_2011_Exp4_1	Subunit	Injection	0.76 [0.60, 0.97]	0.009
Sudheesh_2016a_Exp7_2	Live attenuated	Immersion	0.53 [0.41, 0.67]	0.009
Sudheesh_2016a_Exp9_2	Live attenuated	Immersion	0.53 [0.41, 0.67]	0.009
Plant_2011_Exp4_2	Subunit	Injection	0.74 [0.58, 0.95]	0.009
LaFrentz_2014_Exp1_2	Subunit	Injection	0.75 [0.58, 0.97]	0.009
Aoki_2007_Exp2_1	Subunit	Oral	0.88 [0.68, 1.14]	0.009
Plant_2011_Exp3_1	Subunit	Injection	1.15 [0.89, 1.50]	0.009
Sudheesh_2016a_Exp6_2	Live attenuated	Immersion	0.45 [0.34, 0.58]	0.009
Sudheesh_2016a_Exp1_4	Live attenuated	Immersion	0.63 [0.48, 0.83]	0.009
Aoki_2007_Exp4_3	Subunit	Oral	1.09 [0.83, 1.43]	0.009
LaFrentz_2008_Exp1	Live attenuated	Injection	0.56 [0.42, 0.73]	0.009
Plant_2011_Exp3_2	Subunit	Injection	1.03 [0.77, 1.37]	0.008
Sudheesh_2016a_Exp2_3	Live attenuated	Immersion	0.46 [0.34, 0.61]	0.008
Sudheesh_2016a_Exp4_1	Live attenuated	Immersion	0.41 [0.30, 0.55]	0.008
Plant_2011_Exp3_3	Subunit	Injection	0.94 [0.69, 1.27]	0.008
Sudheesh_2016a_Exp7_1	Live attenuated	Immersion	0.40 [0.29, 0.54]	0.008
Sudheesh_2016a_Exp9_1	Live attenuated	Immersion	0.40 [0.29, 0.54]	0.008
Aoki_2007_Exp3_1	Combination(Inactivated+Subunit)	Oral	0.91 [0.66, 1.24]	0.008
Aoki_2007_Exp4_2	Inactivated	Oral	0.79 [0.57, 1.07]	0.008
Fredriksen_2013b_Exp1	Inactivated	Injection	0.45 [0.33, 0.62]	0.008
Plant_2014_Exp5	Subunit	Injection	0.59 [0.43, 0.81]	0.008
Aoki_2007_Exp1_2	Inactivated	Oral	0.58 [0.42, 0.81]	0.008
LaFrentz_2004_Exp1_1	Inactivated	Injection	0.44 [0.32, 0.62]	0.008
Sudheesh_2016a_Exp3_1	Live attenuated	Immersion	0.34 [0.24, 0.47]	0.008
Sudheesh_2016a_Exp6_1	Live attenuated	Immersion	0.34 [0.24, 0.47]	0.008
Sudheesh_2016a_Exp8_1	Live attenuated	Immersion	0.34 [0.24, 0.47]	0.008
Sudheesh_2016b_Exp1_2	Live attenuated	Immersion	0.41 [0.29, 0.57]	0.008
Sudheesh_2016a_Exp1_3	Live attenuated	Immersion	0.52 [0.37, 0.73]	0.008
Plant_2014_Exp1	Subunit	Injection	0.54 [0.39, 0.76]	0.008
LaFrentz_2004_Exp1_3	Subunit	Injection	0.42 [0.30, 0.59]	0.008
Ma_2019_Exp8	Live attenuated	Immersion	0.40 [0.29, 0.57]	0.008
Sudheesh_2016a_Exp5_3	Live attenuated	Immersion	0.64 [0.45, 0.91]	0.008
Ma_2019_Exp6	Live attenuated	Immersion	0.41 [0.29, 0.58]	0.008
Sudheesh_2016a_Exp2_2	Live attenuated	Immersion	0.41 [0.29, 0.58]	0.008
LaFrentz_2008_Exp4_1	Live attenuated	Immersion	0.73 [0.51, 1.03]	0.008
Ma_2019_Exp5	Live attenuated	Immersion	0.33 [0.23, 0.47]	0.008
Sudheesh_2016a_Exp2_1	Live attenuated	Immersion	0.41 [0.29, 0.59]	0.008
Madetoja_2006_Exp1_1	Inactivated	Injection	0.23 [0.16, 0.33]	0.008
Sudheesh_2016a_Exp1_1	Live attenuated	Immersion	0.49 [0.34, 0.70]	0.008
Ma_2019_Exp7	Live attenuated	Immersion	0.31 [0.22, 0.45]	0.008
Sudheesh_2016b_Exp2_2	Live attenuated	Immersion	0.32 [0.22, 0.46]	0.008
Ma_2019_Exp2	Live attenuated	Immersion	0.51 [0.35, 0.73]	0.008
Fredriksen_2013a_Exp1_2	Inactivated	Injection	0.23 [0.16, 0.33]	0.008
Sudheesh_2016a_Exp5_4	Live attenuated	Immersion	0.55 [0.38, 0.80]	0.008
Sudheesh_2016a_Exp1_2	Live attenuated	Immersion	0.49 [0.34, 0.72]	0.008
Ma_2019_Exp3	Live attenuated	Immersion	0.28 [0.19, 0.42]	0.008
Fredriksen_2013a_Exp1_1	Inactivated	Injection	0.21 [0.14, 0.31]	0.008
LaFrentz_2004_Exp2_2	Subunit	Injection	0.34 [0.23, 0.51]	0.007
Hoare_2019b_Exp3_1	Inactivated	Injection	0.76 [0.50, 1.14]	0.007
Sudheesh_2016a_Exp5_2	Live attenuated	Immersion	0.46 [0.30, 0.70]	0.007
LaFrentz_2008_Exp4_2	Live attenuated	Immersion	0.56 [0.37, 0.85]	0.007
Plant_2014_Exp3_1	Subunit	Injection	1.14 [0.74, 1.75]	0.007
Plant_2014_Exp3_2	Subunit	Injection	0.95 [0.60, 1.52]	0.007
Plant_2014_Exp7_2	Subunit	Injection	0.87 [0.54, 1.38]	0.007
LaFrentz_2002_Exp2	Inactivated	Immersion	0.31 [0.19, 0.50]	0.007
Rahman_2002_Exp1_1	Inactivated	Injection	0.55 [0.34, 0.89]	0.007
Gliniewicz_2012_Exp1_2	Subunit	Injection	1.04 [0.64, 1.68]	0.007
Ma_2019_Exp10	Live attenuated	Immersion	0.32 [0.19, 0.52]	0.007
Sudheesh_2016a_Exp5_1	Live attenuated	Immersion	0.33 [0.20, 0.54]	0.007
Madetoja_2006_Exp2_8	Inactivated	Injection	0.23 [0.14, 0.39]	0.006
H枚gfors_2008_Exp2_1	Subunit	Injection	1.36 [0.81, 2.31]	0.006
Ma_2019_Exp4	Live attenuated	Immersion	0.43 [0.26, 0.73]	0.006
Plant_2014_Exp8_2	Subunit	Injection	1.26 [0.73, 2.16]	0.006
Madetoja_2006_Exp1_2	Inactivated	Injection	0.12 [0.07, 0.21]	0.006
Plant_2014_Exp4_2	Subunit	Injection	1.06 [0.61, 1.84]	0.006
Plant_2014_Exp7_1	Subunit	Injection	0.60 [0.35, 1.04]	0.006
Gliniewicz_2012_Exp1_1	Subunit	Injection	1.05 [0.60, 1.83]	0.006
Plant_2014_Exp8_1	Subunit	Injection	1.13 [0.64, 1.98]	0.006
Aoki_2007_Exp4_1	Inactivated	Oral	0.15 [0.09, 0.28]	0.006
Plant_2011_Exp2_2	Subunit	Injection	0.49 [0.27, 0.88]	0.006
Ma_2019_Exp9	Live attenuated	Immersion	0.28 [0.15, 0.51]	0.006
LaFrentz_2002_Exp1_1	Inactivated	Injection	0.18 [0.09, 0.32]	0.006
Plant_2014_Exp4_1	Subunit	Injection	0.70 [0.37, 1.33]	0.005
Rahman_2002_Exp2_1	Inactivated	Injection	0.57 [0.27, 1.19]	0.005
H枚gfors_2008_Exp1_2	Subunit	Injection	0.27 [0.13, 0.56]	0.005
Ma_2019_Exp1	Live attenuated	Immersion	0.49 [0.23, 1.03]	0.005
Aoki_2007_Exp1_1	Inactivated	Oral	0.12 [0.05, 0.25]	0.005
Madetoja_2006_Exp2_6	Inactivated	Injection	0.10 [0.05, 0.23]	0.004
Plant_2011_Exp1_1	Subunit	Injection	0.81 [0.36, 1.83]	0.004
Plant_2011_Exp1_2	Subunit	Injection	0.71 [0.30, 1.68]	0.004
Hoare_2019b_Exp1	Inactivated	Injection	0.24 [0.10, 0.60]	0.004
H枚gfors_2008_Exp1_1	Subunit	Injection	0.18 [0.07, 0.46]	0.004
Aoki_2007_Exp4_4	Combination(Inactivated+Subunit)	Oral	0.06 [0.03, 0.16]	0.004
Plant_2011_Exp2_1	Subunit	Injection	0.19 [0.08, 0.49]	0.004
脕lvarez_2008_Exp1	Live attenuated	Injection	0.20 [0.08, 0.51]	0.004
LaFrentz_2004_Exp1_2	Subunit	Injection	0.07 [0.03, 0.20]	0.003
Madetoja_2006_Exp2_7	Inactivated	Injection	0.07 [0.02, 0.18]	0.003
Hoare_2017_Exp1	Inactivated	Immersion	0.18 [0.06, 0.53]	0.003
Hoare_2019b_Exp2	Inactivated	Injection	0.14 [0.04, 0.49]	0.003
Bruce_2020_Exp1	Live attenuated	Immersion	0.07 [0.02, 0.24]	0.002
Dumetz_2006_Exp1_1	Subunit	Injection	0.56 [0.13, 2.30]	0.002
Rahman_2002_Exp1_2	Subunit	Injection	0.06 [0.01, 0.30]	0.002
Madetoja_2006_Exp2_1	Inactivated	Injection	0.03 [0.01, 0.14]	0.002
Rahman_2002_Exp2_2	Subunit	Injection	0.13 [0.03, 0.64]	0.002
Dumetz_2006_Exp1_2	Subunit	Injection	0.33 [0.06, 1.91]	0.001
Hoare_2019b_Exp3_2	Inactivated	Injection	0.02 [0.00, 0.38]	0.001
Madetoja_2006_Exp2_2	Inactivated	Injection	0.01 [0.00, 0.15]	0.001
Madetoja_2006_Exp2_3	Inactivated	Injection	0.01 [0.00, 0.15]	0.001
Madetoja_2006_Exp2_4	Inactivated	Injection	0.01 [0.00, 0.15]	0.001
Madetoja_2006_Exp2_5	Inactivated	Injection	0.01 [0.00, 0.15]	0.001
Madetoja_2006_Exp2_9	Inactivated	Injection	0.01 [0.00, 0.15]	0.001
Madetoja_2006_Exp2_10	Inactivated	Injection	0.01 [0.00, 0.15]	0.001
Aoki_2007_Exp3_2	Combination(Inactivated+Subunit)	Oral	0.01 [0.00, 0.16]	0.001
H枚gfors_2008_Exp2_2	Inactivated	Injection	0.03 [0.00, 0.49]	0.001
H枚gfors_2008_Exp2_3	Inactivated	Injection	0.03 [0.00, 0.49]	0.001

### Sheet: Salmon
experiment_id	vaccine	route	RR_CI	Weight
Long_2013_Exp2_1	Live attenuated	Immersion	0.54 [0.36, 0.81]	0.186
Long_2013_Exp2_2	Live attenuated	Immersion	0.28 [0.16, 0.49]	0.173
Hoare_2019a_Exp1_2	Inactivated	Injection	0.25 [0.13, 0.50]	0.164
Long_2013_Exp1_1	Live attenuated	Injection	0.11 [0.05, 0.25]	0.151
Hoare_2019a_Exp1_1	Inactivated	Injection	0.15 [0.06, 0.37]	0.144
Hoare_2019a_Exp1_3	Inactivated	Injection	0.05 [0.01, 0.25]	0.091
Long_2013_Exp1_2	Live attenuated	Injection	0.03 [0.01, 0.15]	0.09

### Sheet: Ayu
experiment_id	vaccine	route	RR_CI	Weight
Kato_2023_Exp3	Inactivated	Injection	0.82 [0.66, 1.03]	0.047
Kondo_2003_Exp2_1	Inactivated	Oral	0.71 [0.56, 0.90]	0.047
Kondo_2003_Exp4_1	Inactivated	Oral	0.41 [0.30, 0.55]	0.044
Kondo_2003_Exp4_2	Inactivated	Oral	0.38 [0.28, 0.52]	0.043
Kato_2014_Exp1_2	Subunit	Injection	0.69 [0.49, 0.97]	0.042
Kato_2014_Exp1_3	Subunit	Injection	0.65 [0.44, 0.96]	0.039
Kato_2014_Exp1_1	Subunit	Injection	0.64 [0.42, 0.98]	0.037
Kato_2023_Exp2	Inactivated	Injection	0.85 [0.55, 1.30]	0.037
Rahman_2002_Exp3_1	Inactivated	Injection	0.66 [0.43, 1.01]	0.037
Kondo_2003_Exp3_1	Inactivated	Oral	0.60 [0.38, 0.93]	0.036
Kondo_2003_Exp3_2	Inactivated	Oral	0.51 [0.31, 0.83]	0.034
Kato_2023_Exp1	Inactivated	Injection	0.66 [0.41, 1.08]	0.034
Rahman_2003_Exp1_5	Inactivated	Injection	0.68 [0.41, 1.11]	0.034
Rahman_2000_Exp1_2	Inactivated	Injection	0.61 [0.36, 1.05]	0.032
Rahman_2003_Exp2_3	Inactivated	Injection	0.52 [0.29, 0.91]	0.031
Rahman_2003_Exp1_3	Inactivated	Injection	0.55 [0.31, 0.98]	0.03
Kondo_2003_Exp2_2	Inactivated	Oral	0.13 [0.07, 0.24]	0.029
Rahman_2003_Exp2_4	Inactivated	Injection	0.45 [0.25, 0.84]	0.028
Rahman_2002_Exp3_2	Subunit	Injection	0.37 [0.19, 0.72]	0.026
Rahman_2002_Exp4_1	Inactivated	Injection	0.60 [0.31, 1.18]	0.026
Rahman_2003_Exp2_1	Inactivated	Injection	0.39 [0.20, 0.78]	0.026
Rahman_2000_Exp1_1	Inactivated	Injection	0.42 [0.21, 0.83]	0.025
Rahman_2003_Exp1_4	Inactivated	Injection	0.42 [0.21, 0.83]	0.025
Nakayama_2017_Exp1	Subunit	Immersion	0.38 [0.19, 0.79]	0.024
Kondo_2003_Exp1_1	Inactivated	Oral	0.20 [0.10, 0.43]	0.023
Rahman_2003_Exp2_2	Inactivated	Injection	0.33 [0.16, 0.71]	0.023
Rahman_2003_Exp1_1	Inactivated	Injection	0.35 [0.17, 0.76]	0.023
Rahman_2003_Exp1_2	Inactivated	Injection	0.29 [0.12, 0.68]	0.02
Kondo_2003_Exp1_2	Inactivated	Oral	0.12 [0.05, 0.31]	0.017
Nakayama_2017_Exp2	Subunit	Immersion	0.65 [0.24, 1.73]	0.017
Rahman_2002_Exp5	Subunit	Injection	0.17 [0.06, 0.46]	0.016
Rahman_2002_Exp4_2	Subunit	Injection	0.28 [0.10, 0.78]	0.016
Rahman_2003_Exp2_5	Inactivated	Injection	0.09 [0.02, 0.43]	0.008
Rahman_2000_Exp2_1	Inactivated	Injection	1.00 [0.19, 5.18]	0.007
Rahman_2000_Exp2_2	Inactivated	Injection	1.00 [0.19, 5.18]	0.007
Rahman_2002_Exp6	Subunit	Injection	0.27 [0.05, 1.53]	0.007
