## Supplementary material for "Efficacy of vaccines against *Flavobacterium* infections in fish: A systematic review and meta-analysis": Table S3

### Sheet: Cross protection
Experiment_ID	Vaccine_Strain	Challenge_Strain	RPS_%	Fish_Host	Vaccine_Type	Route
Guo_2023_Exp3_2	F. columnare	F. covae	42	Grass Carp	Inactivated	Injection
Guo_2023_Exp3_3	F. covae	F. columnare	55	Grass Carp	Inactivated	Injection
Mohammed_2013_Exp2_3	F. columnare	F. covae	32	Zebrafish	Live attenuated	Immersion
Mohammed_2013_Exp3_1	F. covae	F. davisii	90.9	Channel Catfish	Live attenuated	Immersion
Mohammed_2013_Exp3_3	F. columnare	F. davisii	72.7	Channel Catfish	Live attenuated	Immersion
Mohammed_2013_Exp3_4	F. columnare	F. covae	4.4	Channel Catfish	Live attenuated	Immersion
Mohammed_2013_Exp4_1	F. covae	F. davisii	86.9	Tilapia	Live attenuated	Immersion
Mohammed_2013_Exp4_3	F. columnare	F. davisii	75.5	Tilapia	Live attenuated	Immersion
Mohammed_2013_Exp4_4	F. columnare	F. covae	16.1	Tilapia	Live attenuated	Immersion
Shoemker_2007_Exp1_1	F. columnare	F. covae	50	Channel Catfish	Live attenuated	Immersion
Shoemker_2007_Exp1_2	F. columnare	F. covae	64.8	Channel Catfish	Live attenuated	Immersion
Shoemker_2007_Exp2	F. columnare	F. covae	57	Channel Catfish	Live attenuated	Immersion
Shoemker_2007_Exp3_1	F. columnare	F. covae	76.8	Channel Catfish	Live attenuated	Immersion
Shoemker_2007_Exp3_2	F. columnare	F. covae	65.2	Channel Catfish	Live attenuated	Immersion
Shoemker_2007_Exp4	F. columnare	F. covae	56.7	Channel Catfish	Live attenuated	Immersion
Shoemker_2007_Exp5_1	F. columnare	F. covae	33	Channel Catfish	Live attenuated	Immersion
Shoemker_2007_Exp5_2	F. columnare	F. covae	59.7	Channel Catfish	Live attenuated	Immersion
Shoemaker_2011_Exp1_1	F. columnare	F. davisii	96.4	Channel Catfish	Live attenuated	Immersion
Shoemaker_2011_Exp1_2	F. columnare	F. davisii	87.3	Channel Catfish	Live attenuated	Immersion
Shoemaker_2011_Exp3	F. columnare	F. covae	57	Channel Catfish	Live attenuated	Immersion
Shoemaker_2011_Exp4_1	F. columnare	F. davisii	87.3	Largemouth bass	Live attenuated	Immersion
Shoemaker_2011_Exp4_2	F. columnare	F. davisii	85.7	Largemouth bass	Live attenuated	Immersion
Shoemaker_2011_Exp4_3	F. columnare	F. davisii	74.6	Largemouth bass	Live attenuated	Immersion
Shoemaker_2011_Exp4_4	F. columnare	F. davisii	92.6	Largemouth bass	Live attenuated	Immersion
Guo_2023_Exp3_1	F. columnare	F. columnare	32	Grass Carp	Inactivated	Injection
Guo_2023_Exp3_4	F. covae	F. covae	71	Grass Carp	Inactivated	Injection
Mohammed_2013_Exp2_1	F. covae	F. covae	49.1	Zebrafish	Live attenuated	Immersion
Mohammed_2013_Exp3_2	F. covae	F. covae	37	Channel Catfish	Live attenuated	Immersion
Mohammed_2013_Exp4_2	F. covae	F. covae	82.1	Tilapia	Live attenuated	Immersion

### Sheet:  Polyvalent vaccine
experiment_id	valency	RPS (%)	vaccine	fish	pathogen	route
Bunnoy_2023_Exp1	Monovalent	50	Inactivated	Tilapia	F. oreochromis	Immersion
Bunnoy_2023_Exp1	Bivalent	38.89	Inactivated	Tilapia	F. oreochromis	Immersion
Fredriksen_2013a_Exp1	Multivalent	77.5	Inactivated	Rainbow trout	F. psychrophilum	Injection
Fredriksen_2013a_Exp1	Bivalent	79.5	Inactivated	Rainbow trout	F. psychrophilum	Injection
Fredriksen_2013b_Exp1	Multivalent	86.7	Inactivated	Rainbow trout	F. psychrophilum	Injection
Hoare_2017_Exp1	Multivalent	84	Inactivated	Rainbow trout	F. psychrophilum	Immersion
Hoare_2019 (a)_Exp1	Multivalent	85.71	Inactivated	Salmon	F. psychrophilum	Injection
Hoare_2019 (a)_Exp1	Multivalent	75.17	Inactivated	Salmon	F. psychrophilum	Injection
Hoare_2019 (a)_Exp1	Multivalent	95.24	Inactivated	Salmon	F. psychrophilum	Injection
Hoare_2019 (b)_Exp1	Multivalent	76	Inactivated	Rainbow trout	F. psychrophilum	Injection
Hoare_2019 (b)_Exp2	Multivalent	88	Inactivated	Rainbow trout	F. psychrophilum	Injection
Hoare_2019 (b)_Exp3	Multivalent	100	Inactivated	Rainbow trout	F. psychrophilum	Injection
Hoare_2019 (b)_Exp3	Multivalent	25	Inactivated	Rainbow trout	F. psychrophilum	Injection
Meachasompop_2024_Exp1	Bivalent	37.37	Inactivated	Asian seabass	F. covae	Immersion/Oral
Meachasompop_2024_Exp2	Bivalent	28.41	Inactivated	Asian seabass	F. covae	Immersion/Oral
Meachasompop_2024_Exp3	Bivalent	55.26	Inactivated	Asian seabass	F. covae	Immersion/Oral
Shoemaker_2007_Exp1	Monovalent	50	Live attenuated	Channel catfish	F. covae	Immersion
Shoemker_2007_Exp4	Bivalent	56.7	Live attenuated	Channel catfish	F. covae	Immersion
Shoemaker_2007_Exp2	Monovalent	57	Live attenuated	Channel catfish	F. covae	Immersion
Shoemaker_2007_Exp3-1	Monovalent	76.8	Live attenuated	Channel catfish	F. covae	Immersion
Shoemaker_2007_Exp5-1	Bivalent	33	Live attenuated	Channel catfish	F. covae	Immersion
Shoemaker_2007_Exp3-2	Monovalent	65.2	Live attenuated	Channel catfish	F. covae	Immersion
Shoemaker_2007_Exp5-2	Bivalent	59.7	Live attenuated	Channel catfish	F. covae	Immersion
Tumree_2024_Exp1	Monovalent	23.1 ± 2.57	Inactivated	Asian seabass	F. covae	Oral
Tumree_2024_Exp1	Monovalent	54.4 ± 3.36	Inactivated	Asian seabass	F. covae	Oral
Tumree_2024_Exp1	Bivalent	11.3 ± 0.40	Inactivated	Asian seabass	F. covae	Oral
Tumree_2024_Exp1	Bivalent	11.3 ± 0.40	Inactivated	Asian seabass	F. covae	Injection
